# Expanding Plasma Proteome Coverage While Preserving Biological Signatures: A Systematic Characterization of Enrichment and Preanalytical Variables

**DOI:** 10.64898/2026.11.11.765819

**Authors:** Arthur Viodé, Liliana Malinovska, Sandra Schär, Xaver Wurzenberger, Polina Shichkova, Ina Aretz, Vanessa Buehlmann, Kevin Kraft, Wouter Van Bergen, Nicole Barlow, Leander Runtsch, Christopher R. Below, Yuehan Feng, Amaury Lachaud, Nils A. Kulak, Oliver Rinner, Roland Bruderer

**Author notes:** Correspondence should be addressed to Roland Bruderer, Wagistrasse 21, 8952 Schlieren, Switzerland. These authors contributed equally (Arthur Viodé, Liliana Malinovska, Sandra Schär).

## Abstract

Plasma is a rich and accessible source for biomarkers. The analytical challenge of the steep dynamic range was recently addressed using enrichment technologies. Enrichment technologies have been shown to be sensitive to preanalytical variables, making this an active area of research.

We established the P2 enrichment system as high-performing and robust for large scale studies, with reproducible identifications and precision across batches, days, operators and laboratories. We characterized P2-based enrichment for preanalytical variables (eight blood collection types, centrifugation, freeze-thaw and pathogen inactivation). K_2_EDTA-plasma resulted in the deepest proteome coverage with about 6000 protein groups on the timsTOF HT.

We spiked 16 heavy-labelled proteins into platelet-poor and platelet-contaminated plasma. Importantly, linearity, accuracy, and precision were high in both platelet-poor and platelet-contaminated plasma for both P2-enriched and neat preparations. In a cancer cohort, we demonstrated that 97% of differentially abundant proteins retained the same direction of regulation after P2-based enrichment compared with the neat preparation. Differentially abundant proteins identified in a colorectal cancer pilot cohort remained largely conserved after platelet contamination, including previously reported biomarkers.

We demonstrated that P2-based enrichment enables deep, large scale proteome profiling and preserves biological information despite preanalytical variation. Candidates emerging from P2-based discovery can be validated in independent cohorts with targeted assays.

**Bullet points:**

- We present the P2 based-enrichment workflow and show that it is well suited for deep plasma and serum profiling, standardized, reproducible over labs and time
- The proteome coverage was characterized for eight preanalytical variables of plasma and serum, including centrifugation and pathogen inactivation. Heparin-based plasma and serum gave the lowest proteome coverage
- A P2 Core Proteome of 2662 proteins, which are consistently observed, was established and proposed for usage to QC the enrichment performance
- Linearity of quantification of the P2-based enrichment remains comparable with and without cellular contamination for controlled spike-in experiments and similar effects are observed in neat
- Over 90% of differentially abundant proteins show directionally conservation across neat and P2 based enrichment in a plasma- and serum-based pancreatic cancer study
- Cellular contamination of plasma increases the proteome depth upon enrichment and retains biological quantitative information
