## Supplementary material for "Expanding Plasma Proteome Coverage While Preserving Biological Signatures: A Systematic Characterization of Enrichment and Preanalytical Variables": Table S1

### Sheet: Sheet1
Catalogue number	Product Name	Uniprot Accession	biological concentration pg/L
P62745HA	CALM1 protein	P0DP23	67000000
P05933HA	CALM3 protein	P0DP25	67000000
P00158HA	CTSD protein	P07339	140000000
P00158HBUN	CTSD protein	P07339	140000000
P02179HBSN	CTSS protein	P25774	14000000
P60765HA	GSR protein	P00390	32000000
P60110HAUN	HBD protein	P02042	8700000000
P01535HA	IGFBP4 Protein	P22692	260000000
P05322HAUN	MGP Protein	P08493	20000000
P60391HA	NAP1L1 Protein	P55209	13000000
P01722HA	PPBP Protein	P02775	3800000000
P60257HA	SAR1A protein	Q9NR31	810000
P62516HA	TUBA8 protein	Q9NY65	110000000
P60117HA	TPM1 protein	P09493	130000000
PH-202	APOE	P02649	17000000000
PP-1600	S100A9	P06702	1100000000
PP-132	ENO2	P09104	47000000
PP-11273	FTH1	P02794	2800000
