## Supplementary material for "Expanding Plasma Proteome Coverage While Preserving Biological Signatures: A Systematic Characterization of Enrichment and Preanalytical Variables": Table S2

### Sheet: Sheet1
Figure	P2 enrichment version
1	P2-PAC
2	P2-iST
3	P2-PAC (B), P2-iST (C,D,E)
4	P2-PAC
5	P2-PAC
6	P2-PAC
S1	P2-PAC / P2-iST
S2	P2-iST
S3	P2-iST
S4	P2-iST
S5	P2-PAC
S6	P2-PAC
S7	P2-PAC
S8	P2-PAC
S9	P2-PAC
S10	P2-PAC
S11	P2-PAC
